# Cas9-mediated Genome Editing Reveals a Significant Contribution of Calcium Signaling Pathways to Anhydrobiosis in Pv11

**DOI:** 10.1101/2020.10.15.340281

**Authors:** Yugo Miyata, Hiroto Fuse, Shoko Tokumoto, Yusuke Hiki, Ruslan Deviatiiarov, Yuki Yoshida, Takahiro G. Yamada, Richard Cornette, Oleg Gusev, Elena Shagimardanova, Akira Funahashi, Takahiro Kikawada

## Abstract

Pv11 is an insect cell line established from the midge *Polypedilum vanderplanki* that exhibits an extreme desiccation tolerance known as anhydrobiosis. Pv11 has also an anhydrobiotic ability which is induced by trehalose treatment. Here we report the successful construction of the genome editing system for Pv11 cells and its application for identifying the signaling pathways in the anhydrobiosis. Using the Cas9-mediated gene knock-in system, we established GCaMP3-stably expressing Pv11 cells to monitor intracellular Ca^2+^ mobilization. Intriguingly, trehalose treatment evoked a transient increase of cytosolic Ca^2+^ concentration, and further experiments indicated the contribution of the calmodulin – calcineurin – NFAT pathway to the tolerance for trehalose treatment as well as the desiccation tolerance, while the calmodulin – calmodulin Kinase – CREB pathway conferred only the desiccation tolerance on Pv11 cells. Thus, our results show the critical contribution of the trehalose–induced Ca^2+^ surge to the anhydrobiosis and the temporal different roles of each signaling pathway.
