## Supplementary Table 1 for "Cas9-mediated Genome Editing Reveals a Significant Contribution of Calcium Signaling Pathways to Anhydrobiosis in Pv11"

### Sheet: Sheet1
	Product	Vender	Product number	Final concentration
	Ionomycin	AdipoGen	AG-CN2-0416-M001	10µM
	DMSO	Wako	041-29351	0.8% v/v
	W7	Cayman chemical	14826	100µM
	Calmidazolium	Sigma-Aldrich	C3930	7.5µM
	FK-506	Wako	WK03124931	40µM
	Cyclosporin A	Wako	WK06306191	160nM
	KN-93	Sigma-Aldrich	K1385	30µM
	STO-609	Cayman chemical	15325	20µM
	INCA-6	TOCRIS	2162/10	30µM
	666-15	TOCRIS	5661/10	20µM
