## Supplementary Table 2 for "Cas9-mediated Genome Editing Reveals a Significant Contribution of Calcium Signaling Pathways to Anhydrobiosis in Pv11"

### Sheet: Sheet1
	Target gene	Site	Oligo DNA Sequence			Ref.
	AcGFP1	#1	5'-	tgcaAAGGGCGCCGAGCTGTTCAC	-3'	Fig. S3
			5'-	aaacGTGAACAGCTCGGCGCCCTT	-3'
		#3	5'-	tgcaGTGAATCGCATCGAGCTGAC	-3'	Fig. S3
			5'-	aaacGTCAGCTCGATGCGATTCAC	-3'
	Pv.00443	#1	5'-	tgcaTTATAAGATTTTAATTATGA	-3'	Figs 1, S5 and 2
			5'-	aaacTCATAATTAAAATCTTATAA	-3'
